# Multi-omics integration of scRNA-seq time series data predicts new intervention points for Parkinson’s disease

**DOI:** 10.1101/2023.12.12.570554

**Authors:** Katarina Mihajlović, Gaia Ceddia, Noël Malod-Dognin, Gabriela Novak, Dimitrios Kyriakis, Alexander Skupin, Nataša Pržulj

**Affiliations:** Barcelona Supercomputing Center (BSC), 08034 Barcelona, Spain; Department of Computer Science, University College London, WC1E 6BT London, United Kingdom; The Integrative Cell Signalling Group, Luxembourg Centre for Systems Biomedicine (LCSB), University of Luxembourg, Esch-sur-Alzette, Luxembourg; Luxembourg Institute of Health (LIH), Esch-sur-Alzette, Luxembourg; University of California San Diego, La Jolla, CA 92093, USA; ICREA, Pg. Lluís Companys 23, 08010 Barcelona, Spain

## Abstract

Parkinson’s disease (PD) is a complex neurodegenerative disorder without a cure. The onset of PD symptoms corresponds to 50% loss of midbrain dopaminergic (mDA) neurons, limiting early-stage understanding of PD. To shed light on early PD development, we study time series scRNA-seq datasets of mDA neurons obtained from patient-derived induced pluripotent stem cell differentiation. We develop a new data integration method based on Non-negative Matrix Tri-Factorization that integrates these datasets with molecular interaction networks, producing condition-specific “gene embeddings”. By mining these embeddings, we predict 193 PD-related genes that are largely supported (49.7%) in the literature and are specific to the investigated *PINK1* mutation. Enrichment analysis in Kyoto Encyclopedia of Genes and Genomes pathways highlights 10 PD-related molecular mechanisms perturbed during early PD development. Finally, investigating the top 20 prioritized genes reveals 12 previously unrecognized genes associated with PD that represent interesting drug targets.
