## Supplementary File 1 for "Multi-omics integration of scRNA-seq time series data predicts new intervention points for Parkinson’s disease"

PFN1
CFL1
DNAJC10
APLP2
RRBP1
PTTG1IP
ENO1
RCN1
PDIA6
SEC63
CAPZB
TUBB
KDELR1
SOX4
SSR4
ARPC2
ALDOA
NREP
LMAN1
GNAS
HNRNPH1
PPP2R1A
PGRMC2
YWHAB
SEC61B
OSTC
CALU
RPN2
OAZ1
TM9SF3
MAP4
CCDC47
MARCKSL1
CANX
COPB1
TM9SF2
CKB
SUCLG1
CKAP4
EZR
XPO1
CTNNA1
CLTC
EGLN3
ETFA
EPB41
AP2M1
GRB2
GNPDA1
ERGIC3
SLC39A6
STRBP
MTCH1
AFG3L2
IGF2BP3
SH3BGRL3
MCFD2
CAP1
ARF4
ERP29
ACTR2
CDC5L
GPI
TCEAL4
SSR2
PGM3
RUVBL1
PDIA4
HEBP2
BEX3
IGF2BP1
PRPSAP2
PLEKHA5
MDH2
HADHA
SPCS3
TSPAN6
RPN1
RTN3
LDHA
NDUFB5
PFKP
MLEC
SPAST
PPT1
FAM162A
ALDH7A1
SELENOS
OS9
COPB2
BCAP31
SERP1
HDLBP
TMED2
TGIF1
UQCRC1
BASP1
SLC2A3
SERINC3
PPP1CA
TUBB4B
CAPNS1
LAMTOR1
ARL1
KDELR2
CLIC1
UQCRC2
NDUFA10
TOB1
SSR3
MDH1
TGOLN2
FH
DDOST
DYNC1I2
ERLEC1
TUBA1B
SLC35B1
ETS2
YIPF6
YIPF5
SCYL2
SEC13
SURF4
OAZ2
DUSP1
POLR2E
REEP5
TUBA1C
ADD3
SPG21
BRI3
TPGS2
MTCH2
ERRFI1
PRDX4
ATF3
SSR1
PDHB
FBXO21
PPIB
TSC22D3
MYH9
GOLT1B
HNRNPL
NDUFA8
ARPC4
CREG1
PCYOX1
WDR1
FOS
SLC30A9
SLC25A11
BCL10
FLNA
NAMPT
SAMM50
MICU1
ILK
ALDH9A1
PFKM
IDH3B
MRPL37
PGAM1
DLAT
SDHB
AKT3
JUND
TSC22D2
TFG
CUL4B
ING1
COQ9
HEXB
SDHA
KLF10
SERTAD3
ALDH3A2
NDUFS1
NECAB1
CEP170
GOT2
GADD45A
GOT1
ETV3
FEM1C
PGBD5
LATS2
PPP1R15B
JOSD1
GREB1
NOS1AP
IRS2
