## Supplementary File 2 for "Multi-omics integration of scRNA-seq time series data predicts new intervention points for Parkinson’s disease"

KEGG pathway	p-value
Protein processing in endoplasmic reticulum	2.98E-10
Carbon metabolism	2.98E-10
Glycolysis / Gluconeogenesis	2.22E-09
Citrate cycle (TCA cycle)	2.25E-07
Pyruvate metabolism	7.62E-07
Biosynthesis of amino acids	0.000960002
Parkinson disease	0.002490701
Arginine and proline metabolism	0.002490701
Non-alcoholic fatty liver disease	0.002490701
Huntington disease	0.005800473
HIF-1 signaling pathway	0.008168721
Diabetic cardiomyopathy	0.008298769
Histidine metabolism	0.011067439
Ascorbate and aldarate metabolism	0.011067439
Oxidative phosphorylation	0.014947488
Cysteine and methionine metabolism	0.016958143
Pentose phosphate pathway	0.016958143
Metabolic pathways	0.016958143
Alzheimer disease	0.016958143
beta-Alanine metabolism	0.016958143
Central carbon metabolism in cancer	0.016958143
Phenylalanine, tyrosine and tryptophan biosynthesis	0.016958143
Prion disease	0.016958143
Pathogenic Escherichia coli infection	0.016958143
Glucagon signaling pathway	0.020000762
Vibrio cholerae infection	0.020093019
Salmonella infection	0.020093019
Gap junction	0.020681981
Tryptophan metabolism	0.020681981
Bacterial invasion of epithelial cells	0.020681981
Phagosome	0.020681981
Thermogenesis	0.024161098
2-Oxocarboxylic acid metabolism	0.027498231
Amyotrophic lateral sclerosis	0.028095576
Fc gamma R-mediated phagocytosis	0.028095576
Fatty acid degradation	0.029120178
Phenylalanine metabolism	0.04924483
